# SKiM - A generalized literature-based discovery system for uncovering novel biomedical knowledge from PubMed

**DOI:** 10.1101/2020.10.16.343012

**Authors:** Kalpana Raja, John Steill, Ian Ross, Lam C Tsoi, Finn Kuusisto, Zijian Ni, Miron Livny, James Thomson, Ron Stewart

## Abstract

Literature-based discovery (LBD) uncovers undiscovered public knowledge by linking terms A to C via a B intermediate. Existing LBD systems are limited to process certain A, B, and C terms, and many are not maintained. We present SKiM (Serial KinderMiner), a generalized LBD system for processing any combination of A, Bs, and Cs. We evaluate SKiM via the rediscovery of discoveries by Don Swanson, who pioneered LBD. Using only literature from the 19th century up to a year before Swanson’s discoveries, SKiM uncovers all five discoveries. We apply SKiM to repurposing drugs for 26 conditions of high prevalence. Manual analysis confirmed 65 discoveries useful for four diseases from Swanson’s discoveries from one to 31 years prior to their first validation by clinical trials. SKiM predicts many new potential drug candidates representing prime targets for wet lab validation. SKiM can be applied to any biomedical inquiry sufficiently mentioned in the literature.
