## Supplementary Data 1 for "SKiM - A generalized literature-based discovery system for uncovering novel biomedical knowledge from PubMed"

### Sheet: Sheet1
Performance of SKiM and KinderMiner on five discoveries by Swanson and his colleagues
Discovery			First clinical trial / Landmark publication		Cut-off date (year)	PubMed abstracts	KinderMiner (A → C)	SKiM (A → B → C)
							FET p-value	Number of significant phenotypes (B)		B(s) associated with A and C (Rank of B from A → B)	FET p-value
Year	A	C	Year	PubMed ID (PMID)				A → B	B → C		A → B	B → C
1986	Raynaud's disease	Dietary fish oil	1989	2536517	1985	7553060	1.0	101	1	blood viscosity (17)	6.71x10-37	7.36x10-10
1988	Migraine	Magnesium	1994	7959501	1987	8270031	0.9353	115	9	seizures (20)	1.41x10-37	5.86x10-37
										hypertension (31)	5.07x10-24	8.30x10-21
										depression (13)	7.40x10-50	3.69x10-20
										muscle spasms (28)	3.22x10-28	2.71x10-13
										faltering weight (48)	1.97x10-14	2.30x10-12
										edema (116)	9.80x10-06	2.20x10-08
										tension (8)	3.36x10-126	1.85x10-07
										onset (35)	7.26x10-22	1.52x10-06
										irritability (53)	2.43x10-13	4.56x10-06
1996	Alzheimer's disease	Indomethacin	1999	10354542	1995	11615924	0.1358	233	16	paraganglioma (162)	3.47x10-12	0.0
										erythema (67)	6.83x10-55	0.0
										cognitive abnormality (43)	1.09x10-98	0.0
										Hashimoto thyroiditis (95)	4.91x10-30	6.90x10-81
										lesion (23)	8.98x10-227	6.29x10-50
										eczema (54)	1.40x10-71	1.89x10-21
										hyponatremia (213)	5.36x10-07	2.57x10-19
										glucose intolerance (16)	0.0	8.50x10-18
										depression (21)	2.82x10-248	1.08x10-14
										cleft palate (41)	4.98x10-100	4.04x10-14
										premature atrial contractions (94)	7.24x10-31	4.96x10-08
										congenital hypoplastic anemia (180)	6.85x10-10	7.44x10-08
										pituitary disease (106)	2.32x10-26	1.07x10-07
										central diabetes insipidus (194)	5.46x10-08	2.93x10-06
										central nervous system disease (28)	3.27x10-177	7.39x10-07
										mitral stenosis (152)	8.65x10-14	8.54x10-06
1996	Alzheimer's disease	Estrogen	2011	21694454	1995	11615924	0.1346	233	22	pituitary disease (106)	2.32x10-26	0.0
										liver disease (34)	6.78x10-139	7.64x10-168
										neoplasm of the breast (197)	1.95x10-08	5.83x10-145
										erythema (67)	6.83x10-55	1.14x10-102
										obesity (75)	1.66x10-47	2.45x10-91
										dermal atrophy (13)	0.0	5.00x10-70
										paraganglioma (162)	3.47x10-12	6.76x10-54
										faltering weight (12)	0.0	2.47x10-36
										developmental regression (44)	7.35x10-91	1.83x10-34
										atherosclerosis (203)	3.41x10-08	1.89x10-29
										hyperbetalipoproteinemia (51)	3.73x10-73	8.95x10-28
										cognitive abnormality (43)	1.09x10-98	6.52x10-24
										hypercholesterolemia (223)	8.75x10-07	1.18x10-20
										imbalance (116)	7.03x10-22	1.92x10-14
										hypertrophy (113)	2.89x10-23	5.06x10-13
										hyperinsulinemia (93)	3.97x10-32	2.17x10-11
										aortic regurgitation (172)	1.77x10-10	9.08x10-09
										glucose intolerance (16)	0.0	5.50x10-08
										weight loss (24)	1.63x10-215	6.12x10-07
										impotence (89)	6.40x10-34	9.74x10-07
										attention deficit hyperactivity disorder (146)	1.07x10-14	9.21x10-07
										insulin resistance (129)	5.11x10-20	1.24x10-06
1990	Somatomedin C	Arginine	1993	8368679	1989	9059226	1.42x10-31	81	31	glucose intolerance (6)	1.13x10-120	0.0
										pituitary disease (2)	3.75x10-210	0.0
										paraganglioma (8)	3.28x10-95	0.0
										cognitive abnormality (9)	8.15x10-86	0.0
										erythema (16)	1.29x10-43	7.78x10-186
										liver disease (7)	8.12x10-103	2.02x10-166
										obstruction (39)	1.07x10-16	2.74x10-161
										hypoglycemia (20)	7.54x10-35	4.10x10-144
										Schwachman-diamond syndrome (23)	2.36x10-31	2.12x10-128
										hyperglycemia (69)	2.63x10-07	1.61x10-89
										hyperinsulinemia (10)	4.39x10-83	1.26x10-67
										glomerulopathy (57)	4.57x10-09	3.34x10-53
										growth hormone deficiency (5)	3.01x10-128	2.80x10-50
										cortisone reductase deficiency (73)	8.84x10-07	2.20x10-36
										maturity-onset diabetes of the young (50)	1.06x10-09	1.09x10-33
										type 1 diabetes mellitus (38)	1.99x10-16	4.30x10-33
										severe short stature (4)	8.29x10-149	9.22x10-31
										pituitary function (33)	4.02x10-18	2.87x10-25
										weight gain (15)	1.04x10-47	1.51x10-25
										parathyroid disease (52)	9.29x10-10	8.54x10-25
										central nervous system disease (58)	4.21x10-09	3.20x10-24
										insulinoma (77)	5.66x10-06	6.93x10-22
										insulin resistance (19)	1.32x10-34	1.63x10-21
										growth retardation (11)	4.97x10-76	1.63x10-17
										hypopituitarism (17)	3.71x10-41	3.46x10-15
										acromegaly (3)	5.43x10-201	2.61x10-15
										diabetes mellitus (40)	1.02x10-14	5.27x10-15
										failure to thrive (21)	1.10x10-32	4.82x10-12
										growth hormone excess (18)	6.63x10-35	2.63x10-10
										hepatocellular carcinoma (27)	4.18x10-24	1.32x10-08
										growth abnormality (31)	2.24x10-19	8.39x10-08
