## Supplementary Data 3 for "SKiM - A generalized literature-based discovery system for uncovering novel biomedical knowledge from PubMed"

### Sheet: Raynauds_disease
Raynaud's disease (A): Top 20 SKiM predictions, using cut-off date as 1985
Drug (C)	DDA (E1)	DDA + Manual annotation (A-C) (E2)			DDA + Manual annotation (A-C / A-B-C) (E3)				First Clinical Trial - PMID (Year)	Prior prediction before first clinical trial (in years)	First co-occurrence of A and C in PubMed - PMID (Year)	Prior prediction before first co-occurrence of A and C (in years)	First literature indicating the usefulness of C for A - PMID (Year)	Prior prediction before the first literature indicating C for A (in years)
		Evaluation metric	Literature evidence (PMID)	Other evidence	Annotation	Literature evidence (A-B)	Literature evidence (B-C)	Phenotype (B)
Isotonic NaCl	FP	FP	N/A	N/A	FP	29417244	688554	Hypertension	N/A	N/A	5488384 (1970)	N/A	None	None
Androstenedione	FP	FP	N/A	N/A	??	??	6690632	abnormalities	N/A	N/A	None	None	None	None
Labetolol	FP	FP	23212937	N/A	FP	N/A	N/A	N/A	N/A	N/A	306082 (1977)	N/A	None	None
Antihypertensive agents	FP	TP	29193819	N/A	TP	N/A	N/A	N/A	788084 (1976)	N/A	1013666 (1976)	N/A	762741 (1979)	N/A
Pokeweed	FP	FP	N/A	N/A	FP	18843783	3489273	Rheumatoid arthritis	N/A	N/A	None	None	None	None
Saralasin (or) 1 Sar 8 Ala Angiotensin II	FP	TP	9408065	N/A	TP	N/A	N/A	N/A	None	N/A	None	None	None	None
Kainic acid	FP	FP	N/A	N/A	FP	??	28337103	Lesion	N/A	N/A	None	None	None	None
Tetrodotoxin	FP	TP	28089920	N/A	TP	N/A	N/A	N/A	None	N/A	28089920 (2017)	32	None	None
Adofen	TP	TP	N/A	Expert curated drug	TP	N/A	N/A	N/A	None	N/A	8434812 (1993)	8	11561116 (2001)	16
25 hydroxycholecalciferol	FP	??	22580932	N/A	??	??	??	??	N/A	N/A	None	None	None	None
Hydralazine	FP	TP	3977418	N/A	TP	N/A	N/A	N/A	None	N/A	None	None	None	None
Hydrochlorothiazide	FP	TP	1013666	N/A	TP	N/A	N/A	N/A	1013666 (1976)	N/A	1013666 (1976)	N/A	1013666 (1976)	N/A
Streptozocin	FP	FP	N/A	N/A	??	??	31518877	Lesion	N/A	N/A	None	None	None	None
Bupivacaine	FP	TP	18020090	N/A	TP	N/A	N/A	N/A	None	N/A	9952101 (1999)	14	9952101 (1999)	14
Atenolol	FP	TP	2542629	N/A	TP	N/A	N/A	N/A	2542629 (1989)	4	6109 (1976)	N/A	3002305 (1985)	0
Mitogens	FP	FP	19838475	N/A	FP	N/A	N/A	N/A	N/A	N/A	19838475 (2009)	24	None	None
Ergometrine	FP	FP	831748	N/A	FP	N/A	N/A	N/A	N/A	N/A	831748 (1977)	N/A	None	None
Creatinine	FP	FP	N/A	N/A	FP	29417244	Google search for hypertension and creatinine	Hypertension	N/A	N/A	1128745 (1975)	N/A	None	None
Phentolamine	FP	TP	9341421	N/A	TP	N/A	N/A	N/A	None	N/A	217191 (1978)	N/A	4075345 (1985)	0
6-Hydroxydopamine	FP	FP	N/A	N/A	TP	29417244	3936030	Hypertension	N/A	N/A	None	None	None	None
TP @20 =	1	9			10
FP @20 =	19	10			7
Precision @20 =	0.05	0.4737			0.5882
TP (all predictions) =	15	N/A			N/A
FN (all predictions) =	3	N/A			N/A
Recall (all predictions) =	0.8333	N/A			N/A
	Color coding:
	DDA
	Manual curation - A-C
	Manual curation - A-B-C
	?? May be a positive association
	Negative association
	SKiM predicted the drug before the first clinical trial
	SKiM predicted the drug even before the first co-occurrence of the drug and the disease in a PubMed abstract
	SKiM predicted the drug even before the first co-occurrence of the drug and the disease in a PubMed abstract. However, the drug is a false positive (FP).
	SKiM predicted the drug even before the first PubMed confirming the usefulness of the drug for the condition
	Types of evaluation
	E1: Evaluation using DDA
	E2: E1 and A-C literature evidence
	E3: E1, E2 and A-B-C literature evidence

### Sheet: Migraine
Migraine (A): Top 20 SKiM predictions, using cut-off date as 1987
Drug (C)	DDA (E1)	DDA + Manual annotation (A-C) (E2)			DDA + Manual annotation (A-C / A-B-C) (E3)				First Clinical Trial - PMID (Year)	Prior prediction before first clinical trial (in years)	First co-occurrence of A and C in PubMed - PMID (Year)	Prior prediction before first co-occurrence of A and C (in years)	First literature indicating the usefulness of C for A - PMID (Year)	Prior prediction before the first literature indicating C for A (in years)
		Evaluation metric	Literature evidence (PMID)	Other evidence	Annotation	Literature evidence (A-B)	Literature evidence (B-C)	Phenotype (B)
Leptazole	FP	FP	N/A	N/A	TP	3692833	12271410	Seizures	None	N/A	10928304 (2000)	13	None	None
Antiepileptic agents	FP	TP	26935348	N/A	TP	N/A	N/A	N/A	11903524 (2001)	14	7191504 (1980)	N/A	11903524 (2001)	14
Antihypertensive agents	FP	TP	25618859	N/A	TP	N/A	N/A	N/A	4552716 (1972)	N/A	12653 (1977)	N/A	393047 (1979)	N/A
Minoxidil	FP	FP	7987002	N/A	FP	N/A	N/A	N/A	N/A	N/A	2523654 (1989)	2	None	None
Labetalol	FP	TP	12482217	N/A	TP	N/A	N/A	N/A	None	N/A	3278028 (1988)	1	12482217 (2002)	15
Enalapril	FP	TP	23413003	N/A	TP	N/A	N/A	N/A	None	N/A	8384953 (1993)	6	7591740 (1995)	8
ACE inhibitors	FP	TP	30880363	N/A	TP	N/A	N/A	N/A	None	N/A	6181894 (1981)	N/A	7591740 (1995)	8
Quipazine	FP	TP	N/A	PubChem (serotonin antagonists)	TP	N/A	N/A	N/A	None	N/A	1731051 (1992)	5	None	None
Chlorthalidone	FP	FP	N/A	Google	FP	N/A	N/A	N/A	N/A	N/A	None	None	None	None
Saralasin	FP	FP	N/A	N/A	TP	27440971	4355711	Hypertension	None	N/A	2163854 (1990)	3	None	None
Methergoline	FP	TP	N/A	Google (serotonin antagonists)	TP	N/A	N/A	N/A	None	N/A	1330643 (1992)	5	9225282 (1997)	10
Hydralazine	FP	FP	N/A	N/A	TP	27440971	802071	Hypertension	None	N/A	None	None	None	None
Adofen	FP	TP	12482209	N/A	TP	N/A	N/A	N/A	1551787 (1992)	5	1551787 (1992)	5	1551787 (1992)	5
Anticonvulsive agents	FP	TP	11903536	N/A	TP	N/A	N/A	N/A	None	N/A	934533 (1976)	N/A	8409107 (1993)	6
Desoxyphenobarbital	FP	TP	N/A	Google (anti epileptic)	TP	N/A	N/A	N/A	None	N/A	15246950 (2004)	17	None	None
Methyldopa	FP	FP	N/A	N/A	TP	27440971	2905875	Hypertension	None	N/A	26712075 (2015)	28	None	None
Atenolol	TP	TP	N/A	Expert curated drug	TP	N/A	N/A	N/A	7006182 (1980)	N/A	7006182 (1980)	N/A	7006182 (1980)	N/A
Sodium valproate	FP	TP	29746282	N/A	TP	N/A	N/A	N/A	1576648 (1992)	5	3105964 (1987)	0	1576648 (1992)	5
Serotonin antagonists	FP	TP	1353874	N/A	TP	N/A	N/A	N/A	5319793 (1965)	N/A	14401618 (1960)	N/A	14401618 (1960)	N/A
Ergometrine	FP	TP	2759844	N/A	TP	N/A	N/A	N/A	None	N/A	2759844 (1989)	2	2759844 (1989)	2
TP @20 =	1	14			18
FP @20 =	19	6			2
Precision @20 =	0.05	0.7000			0.9
TP (all predictions) =	67	N/A			N/A
FN (all predictions) =	22	N/A			N/A
Recall (all predictions) =	0.7528	N/A			N/A
	Color coding:
	DDA
	Manual curation - A-C
	Manual curation - A-B-C
	Diagnostic agent
	Negative association
	SKiM predicted the drug before the first clinical trial
	SKiM predicted the drug even before the first co-occurrence of the drug and the disease in a PubMed abstract
	SKiM predicted the drug even before the first co-occurrence of the drug and the disease in a PubMed abstract. However, the drug is a false positive (FP).
	SKiM predicted the drug even before the first PubMed confirming the usefulness of the drug for the condition
	Types of evaluation
	E1: Evaluation using DDA
	E2: E1 and A-C literature evidence
	E3: E1, E2 and A-B-C literature evidence

### Sheet: Alzheimers_disease
Alzheimer's disease (A): Top 20 SKiM predictions, using cut-off date as 1995
Drug (C)	DDA (E1)	DDA + Manual annotation (A-C) (E2)			DDA + Manual annotation (A-C / A-B-C) (E3)				First Clinical Trial - PMID (Year)	Prior prediction before first clinical trial (in years)	First co-occurrence of A and C in PubMed - PMID (Year)	Prior prediction before first co-occurrence of A and C (in years)	First literature indicating the usefulness of C for A - PMID (Year)	Prior prediction before the first literature indicating C for A (in years)
		Evaluation metric	Literature evidence (PMID)	Other evidence	Annotation	Literature evidence (A-B)	Literature evidence (B-C)	Phenotype (B)
Cod liver oil	FP	TP	19523795	N/A	TP	N/A	N/A	N/A	17030655 (2006)	11	2233486 (1990)	N/A	12873849 (2003)	8
Liver Extracts	FP	FP	N/A	N/A	TP	26728181	14849819	Liver disease	N/A	N/A	2286014 (1990)	N/A	None	None
Glucose injection	FP	FP	N/A	Google (NIH)	FP	N/A	N/A	N/A	N/A	N/A	None	None	None	None
Glucose-6-phosphate	FP	TP	27378307	N/A	TP	N/A	N/A	N/A	N/A	N/A	6229606 (1984)	N/A	None	None
Dextrose, anhydrous	FP	TP	19625744	N/A	TP	N/A	N/A	N/A	12821730 (2003)	8	2602436 (1989)	N/A	None	None
Isotonic NaCl	FP	TP	21238541	N/A	TP	N/A	N/A	N/A	None	N/A	8155947 (1993)	N/A	None	None
3-o-methyl-d-glucose	FP	??	18515212	N/A	??	N/A	N/A	N/A	N/A	N/A	18515212 (2008)	13	None	None
Deoxyglucose	FP	TP	3260012	N/A	TP	N/A	N/A	N/A	N/A	N/A	6983979 (1982)	N/A	3494029 (1987)	N/A
Benzphetamine	FP	FP	N/A	N/A	TP	26728181	19199918	Liver disease	N/A	N/A	23904614 (2013)	18	None	None
Chlorozotocin	FP	FP	N/A	N/A	FP	N/A	N/A	N/A	N/A	N/A	19457098 (2009)	14	None	None
Phlorizin	FP	FP	N/A	N/A	TP	23897112	3571496	Glucose intolerance	N/A	N/A	26706979 (2015)	20	None	None
5,6-benzoflavone	FP	TP	28641164	N/A	TP	N/A	N/A	N/A	None	N/A	None	None	None	None
Ethylmorphine	FP	FP	N/A	N/A	TP	26728181	487696	Liver disease	N/A	N/A	12877357 (2003)	8	None	None
Bromosulphthalein	FP	FP	N/A	N/A	TP	26728181	15558653	Liver disease	N/A	N/A	None	None	None	None
Glucans	FP	FP	N/A	N/A	TP	23897112	30227131	Glucose intolerance	N/A	N/A	7681614 (1993)	N/A	None	None
Fructose	FP	FP	23657152	N/A	FP	N/A	N/A	N/A	N/A	N/A	9011324 (1996)	1	None	None
Bromsulphalein	FP	FP	N/A	N/A	TP	26728181	4505138	Liver disease	N/A	N/A	None	None	None	None
Aflatoxin b1	FP	FP	N/A	N/A	FP	26728181	1912444	Liver disease	N/A	N/A	30567342 (2018)	23	None	None
Metformin	FP	TP	28538088	N/A	TP	N/A	N/A	N/A	28538088 (2017)	22	16330295 (2005)	10	21277873 (2011)	16
Aminophenazone	FP	FP	N/A	N/A	TP	26728181	15765448	Liver disease	N/A	N/A	31797568 (2019)	24	None	None
TP @20 =	0	7			15
FP @20 =	20	12			4
Precision @20 =	0.0000	0.3684			0.7895
TP (all predictions) =	43	N/A			N/A
FN (all predictions) =	18	N/A			N/A
Recall (all predictions) =	0.7049	N/A			N/A
	Color coding:
	DDA
	Manual curation - A-C
	Manual curation - A-B-C
	Diagnostic agent
	?? May be a positive association
	Negative association
	SKiM predicted the drug before the first clinical trial
	SKiM predicted the drug even before the first co-occurrence of the drug and the disease in a PubMed abstract
	SKiM predicted the drug even before the first co-occurrence of the drug and the disease in a PubMed abstract. However, the drug is a false positive (FP).
	SKiM predicted the drug even before the first PubMed confirming the usefulness of the drug for the condition
	Types of evaluation
	E1: Evaluation using DDA
	E2: E1 and A-C literature evidence
	E3: E1, E2 and A-B-C literature evidence

### Sheet: Schizophrenia
Schizophrenia (A): Top 20 SKiM predictions, using cut-off date as 1997
Drug (C)	DDA (E1)	DDA + Manual annotation (A-C) (E2)			DDA + Manual annotation (A-C / A-B-C) (E3)				First Clinical Trial - PMID (Year)	Prior prediction before first clinical trial (in years)	First co-occurrence of A and C in PubMed - PMID (Year)	Prior prediction before first co-occurrence of A and C (in years)	First literature indicating the usefulness of C for A - PMID (Year)	Prior prediction before the first literature indicating C for A (in years)
		Evaluation metric	Literature evidence (PMID)	Other evidence	Annotation	Literature evidence (A-B)	Literature evidence (B-C)	Phenotype (B)
Isotonic NaCl	FP	FP	N/A	N/A	FP	N/A	N/A	N/A	N/A	N/A	6152344 (1984)	N/A	None	None
Antiepileptic agents	FP	TP	12547302	N/A	TP	N/A	N/A	N/A	None	N/A	7324035 (1981)	N/A	22466630 (2007)	10
Lamotrigine	TP	TP	16001126	ECD	TP	N/A	N/A	N/A	10530638 (1999)	2	8884170 (1996)	N/A	10530638 (1999)	2
Vigabatrin	FP	TP	3034188	N/A	TP	N/A	N/A	N/A	None	N/A	6641616 (1983)	N/A	12547302 (2002)	5
Ethosuccinimide	FP	FP	N/A	N/A	TP	26551756	4205736	Epilepsy	N/A	N/A	1981095 (1990)	N/A	None	None
Pokeweed	FP	FP	N/A	N/A	TP	31464997	6609689	Depression	N/A	N/A	6356192 (1983)	N/A	None	None
25 hydroxycholecalciferol	FP	TP	24787057	N/A	TP	N/A	N/A	N/A	None	N/A	11005548 (2000)	3	17156062 (2003)	6
5 HT uptake inhibitors	FP	TP	28098923	N/A	TP	N/A	N/A	N/A	None	N/A	465894 (1979)	N/A	7831446 (1993)	N/A
Sodium Valproate	FP	TP	24664210	N/A	TP	N/A	N/A	N/A	3085738 (1986)	N/A	352469 (1978)	N/A	6777010 (1980)	N/A
Antidepressive agents	FP	TP	8863000; 9340186	N/A	TP	N/A	N/A	N/A	373665 (1979)	N/A	14448870 (1962)	N/A	13967478 (1963)	N/A
Valproic Acid	TP	TP	26481530	ECD	TP	N/A	N/A	N/A	10365650 (1999)	2	6149238 (1984)	N/A	6442960 (1984)	N/A
Streptozocin	FP	FP	N/A	N/A	FP	31464997	1310159	Depression	N/A	N/A	20739551 (2010)	13	None	None
Carbamazepine	FP	TP	24789267	N/A	TP	N/A	N/A	N/A	6355069 (1983)	N/A	7274873 (1981)	N/A	6123658 (1982)	N/A
Primidone	FP	TP	5320821	N/A	TP	N/A	N/A	N/A	None	N/A	6872851 (1983)	N/A	None	None
Tricyclic Antidepressive Agents	FP	TP	27577	N/A	TP	N/A	N/A	N/A	None	N/A	163074 (1975)	N/A	27577 (1978)	N/A
Coagulation Factor VIII VWF	FP	FP	N/A	N/A	FP	N/A	N/A	N/A	N/A	N/A	15822742 (2005)	8	None	None
Anticonvulsive agents	FP	TP	19102669	N/A	TP	N/A	N/A	N/A	None	N/A	5701271 (1968)	N/A	5701271 (1968)	N/A
Insulin-like growth factor I	FP	TP	20226630	N/A	TP	N/A	N/A	N/A	None	N/A	2179970 (1990)	N/A	11078035 (2000)	3
Paroxetine HCl	FP	TP	9928923	N/A	TP	N/A	N/A	N/A	9472836 (1998)	1	7508830 (1994)	N/A	7861151 (1995)	N/A
(1-34)-Human Parathyroid Hormone	FP	TP	22536888 (indirect association; vitamin D is activated by parathyroid hormone)	N/A	TP	N/A	N/A	N/A	None	N/A	16526182 (2005)	8	16526182 (2005)	8
TP @20 =	2	15			17
FP @20 =	18	5			3
Precision @20 =	0.1000	0.7500			0.85
TP (all predictions) =	73	N/A			N/A
FN (all predictions) =	19	N/A			N/A
Recall (all predictions) =	0.7935	N/A			N/A
	Color coding:
	DDA
	Manual curation - A-C
	Manual curation - A-B-C
	Diagnostic agent
	SKiM predicted the drug before the first clinical trial
	SKiM predicted the drug even before the first co-occurrence of the drug and the disease in a PubMed abstract
	SKiM predicted the drug even before the first co-occurrence of the drug and the disease in a PubMed abstract. However, the drug is a false positive (FP).
	SKiM predicted the drug even before the first PubMed confirming the usefulness of the drug for the condition
	Types of evaluation
	E1: Evaluation using DDA
	E2: E1 and A-C literature evidence
	E3: E1, E2 and A-B-C literature evidence
