## Supplementary Data 4 for "SKiM - A generalized literature-based discovery system for uncovering novel biomedical knowledge from PubMed"

### Sheet: Sheet1
Drug (C)	Condition (A)	Cut-off date	Phenotype/Symptom (B)	FET p-value	Ratio	Prediction score	Evaluation	Cut-off date	Phenotype/Symptom (B)	FET p-value	Ratio	Prediction score	Evaluation
Ginkgo biloba	Raynaud’s disease	1985	Not predicted				FN	March 2019	headache	3.11x10-11	0.0104	8.5247	TP
	Alzheimer’s disease	1995	dementia	1.76x10-11	0.0313	9.2483	TP	March 2019	dementia	7.71x10-264	0.0804	262.018	TP
Fluoxetine	Raynaud’s disease	1985	hypertension	0	0.3331	322.528	TP	March 2019	hypertension	0	0.2108	322.329	TP
	Schizophrenia	1997	normal gait	0	0.1082	322.039	TP	March 2019	depression	0	0.0521	321.722	TP
Indomethacin	Raynaud’s disease	1985	obstruction	0	0.0978	321.996	TP	March 2019	hypertension	0	0.0463	321.671	TP
	Migraine	1987	hypertension	2.79x10-111	0.0341	109.087	TP	March 2019	hypertension	0	0.0463	321.671	TP
	Alzheimer’s disease	1995	cognitive abnormality	0	0.0722	321.864	TP	March 2019	oxidative stress	6.51x10-29	0.0099	26.1808	TP
Trazodone	Alzheimer’s disease	1995	depression	2.52x10-251	0.2503	249.997	TP	March 2019	restlessness	3.89x10-88	0.0364	85.9719	TP
	Schizophrenia	1997	depression	4.22x10-270	0.2527	268.777	TP	March 2019	depression	0	0.2622	322.424	TP
Folic acid	Alzheimer’s disease	1995	normal gait	1.41x10-215	0.1252	213.949	TP	March 2019	constitutional aplastic anemia	0	0.0462	321.67	TP
	Schizophrenia	1997	normal gait	3.77x10-236	0.1282	234.532	TP	March 2019	abnormalities	0	0.0612	321.792	TP
Haloperidol	Alzheimer’s disease	1995	behavioral abnormality	2.71x10-232	0.0267	229.994	TP	March 2019	behavioral abnormality	0	0.0508	321.711	TP
	Schizophrenia	1997	stereotypy	0	0.0481	321.687	TP	March 2019	behavioral abnormality	0	0.0508	321.711	TP
Thioridazine	Alzheimer’s disease	1995	behavioral abnormality	4.74x10-42	0.0293	39.7899	TP	March 2019	behavioral abnormality	1.54x10-56	0.0338	54.3424	TP
	Schizophrenia	1997	stereotypy	1.40x10-55	0.0247	53.2479	TP	March 2019	tardive dyskinesia	1.6x10-67	0.0178	65.149	TP
Reserpine	Alzheimer’s disease	1995	depression	1.90x10-75	0.0252	73.1223	TP	March 2019	parkinsonism	4.88x10-78	0.009	75.2647	TP
	Schizophrenia	1997	stereotypy	3.14x10-176	0.0146	173.668	TP	March 2019	Hashimoto thyroiditis	0	0.0424	321.633	TP
Perphenazine	Alzheimer’s disease	1995	depression	6.95x10-25	0.0483	22.8426	TP	March 2019	behavioral abnormality	1.05x10-40	0.0386	38.5654	TP
	Schizophrenia	1997	depression	4.14x10-28	0.0523	26.1022	TP	March 2019	extrapyramidal dysfunction	6.17x10-46	0.0197	43.5035	TP
Molindone	Alzheimer’s disease	1995	extrapyramidal dysfunction	6.04x10-10	0.0255	7.625	TP	March 2019	faltering weight	3.73x10-22	0.0825	20.3454	TP
	Schizophrenia	1997	tardive dyskinesia	2.25x10-30	0.0798	28.5501	TP	March 2019	tardive dyskinesia	1.60x10-33	0.068	31.6289	TP
Minocycline	Alzheimer’s disease	1995	lesion	5.73x10-08	0.0427	5.8721	TP	March 2019	neurodegenerative disease	3.68x10-73	0.0191	70.7154	TP
	Schizophrenia	1997	Not predicted				FN	March 2019	mental deterioration	5.93x10-31	0.0143	28.3815	TP
Selegiline	Alzheimer’s disease	1995	parkinsonism	1.05x10-115	0.1074	114.008	TP	March 2019	parkinsonism	2.95x10-227	0.0752	225.406	TP
	Schizophrenia	1997	parkinsonism	1.55x10-140	0.1036	138.824	TP	March 2019	dyskinesia	1.28x10-156	0.055	154.633	TP
Lithium	Migraine	1987	depression	0	0.0525	321.725	TP	March 2019	depression	0	0.0451	321.659	TP
	Alzheimer’s disease	1995	depression	0	0.0572	321.762	TP	March 2019	behavioral abnormality	4.32x10-299	0.0124	296.458	TP
	Schizophrenia	1997	mania	0	0.0696	321.848	TP	March 2019	bipolar affective disorder	0	0.0659	321.824	TP
Memantine	Migraine	1987	Not predicted				FN	March 2019	depression	1.16x10-77	0.0597	75.7102	TP
	Alzheimer’s disease	1995	dementia	9.22x10-29	0.1232	27.1259	TP	March 2019	dementia	0	0.2598	322.42	TP
Ibuprofen	Migraine	1987	pain	3.94x10-137	0.1054	135.427	TP	March 2019	pain	0	0.1526	322.189	TP
	Alzheimer’s disease	1995	onset	2.50x10-23	0.029	21.0632	TP	March 2019	onset	2.47x10-27	0.0271	25.0393	TP
Paroxetine	Migraine	1987	Hashimoto thyroiditis	2.72x10-62	0.4	61.1679	TP	March 2019	depression	0	0.362	322.564	TP
	Alzheimer’s disease	1995	depression	6.21x10-220	0.2526	218.609	TP	March 2019	behavioral abnormality	8.11x10-98	0.0276	95.5319	TP
Niacin	Migraine	1987	hyperlipidemia	1.52x10-21	0.0044	18.4639	TP	March 2019	hyperbetalipoproteinemia	7.28x10-20	0.0051	16.8435	TP
	Alzheimer’s disease	1995	liver disease	0	0.1178	322.076	TP	March 2019	oxidative stress	0	0.055	321.745	TP
Dihydroergotamine	Migraine	1987	ergotism	1.79x10-41	0.0112	38.7939	TP	March 2019	headache	0	0.1104	322.048	TP
	Alzheimer’s disease	1995	dementia	7.19x10-34	0.02	31.4424	TP	March 2019	dementia	7.56x10-31	0.0235	28.4931	TP
Melatonin	Migraine	1987	onset	9.67x10-55	0.0408	52.625	TP	March 2019	sleep	0	0.1238	322.098	TP
	Alzheimer’s disease	1995	onset	9.42x10-183	0.06	180.804	TP	March 2019	oxidative stress	0	0.0679	321.837	TP
Chlorpromazine	Migraine	1987	stroke	0	0.0112	321.055	TP	March 2019	hypertension	0	0.0199	321.303	TP
	Schizophrenia	1997	normal gait	0	0.1372	322.142	TP	March 2019	developmental regression	0	0.0304	321.488	TP
Valproic acid	Migraine	1987	epilepsy	0	0.27	322.437	TP	March 2019	epilepsy	0	0.3137	322.502	TP
	Schizophrenia	1997	epilepsy	0	0.2956	322.476	TP	March 2019	epilepsy	0	0.3137	322.502	TP
Imipramine	Migraine	1987	depression	0	0.0268	321.433	TP	March 2019	depression	0	0.0324	321.516	TP
	Schizophrenia	1997	normal gait	0	0.145	322.167	TP	March 2019	depression	0	0.0324	321.516	TP
Amitriptyline	Migraine	1987	depression	0	0.175	322.248	TP	March 2019	depression	0	0.0841	321.93	TP
	Schizophrenia	1997	depression	0	0.1768	322.253	TP	March 2019	depression	0	0.0841	321.93	TP
Metoclopramide	Migraine	1987	vomiting	0	0.1082	322.039	TP	March 2019	vomiting	0	0.2143	322.336	TP
	Schizophrenia	1997	normal gait	1.20x10-105	0.1432	104.077	TP	March 2019	dyskinesia	8.50x10-161	0.0227	158.427	TP
Prochlorperazine	Migraine	1987	vomiting	4.20x10-96	0.1247	94.4723	TP	March 2019	nausea	0	0.2177	322.343	TP
	Schizophrenia	1997	parkinsonism	2.48x10-08	0.0117	5.6753	TP	March 2019	extrapyramidal dysfunction	1.80x10-28	0.0159	25.9459	TP
Lithium carbonate	Migraine	1987	depression	9.13x10-165	0.1278	163.146	TP	March 2019	depression	2.61x10-234	0.14	232.73	TP
	Schizophrenia	1997	mania	0	0.1811	322.263	TP	March 2019	bipolar affective disorder	0	0.1841	322.27	TP
Propranolol	Migraine	1987	hypertension	0	0.102	322.014	TP	March 2019	hypertension	0	0.0864	321.942	TP
	Schizophrenia	1997	depression	3.02x10-200	0.0263	197.94	TP	March 2019	Hashimoto thyroiditis	0	0.0196	321.298	TP
Venlafaxine hydrochloride	Migraine	1987	Not predicted				FN	March 2019	depression	6.12x10-26	0.2449	24.6021	TP
	Schizophrenia	1997	depression	4.27x10-08	0.5714	7.1268	TP	March 2019	depression	6.12x10-26	0.2449	24.6021	TP
Sertraline	Migraine	1987	Hashimoto thyroiditis	1.09x10-07	0.2727	6.3976	TP	March 2019	depression	0	0.4185	322.627	TP
	Schizophrenia	1997	depression	3.33x10-260	0.3186	258.981	TP	March 2019	depression	0	0.4185	322.627	TP
						TP =	56					TP =	60
						FN =	4					FN =	0
						Recall =	0.9333					Recall =	1
