## Supplementary Data 5 for "SKiM - A generalized literature-based discovery system for uncovering novel biomedical knowledge from PubMed"

### Sheet: Swanson_discovery_cutoff
DDAs missed by SKiM at cut-off date one year prior to Swanson's discovery and FET p-value less than 1x10-05
Condition (A)	Drug from DDA not predicted by SKiM (C)	Phenotype (B)	A-B association			B-C association
			FET p-value	Ratio	Prediction score	FET p-value	Ratio	Prediction score
Raynaud's disease (RD)	Lercanidipine					Not predicted even at FET p-value >1x10-05
	Ginkgo biloba	obstruction	5.00x10-14	0.0006	10.1115	0.2418	0.027	-0.9517
		pain	1.53x10-15	0.001	11.8248	0.3189	0.0135	-1.3729
		normal gait	1.93x10-20	0.0005	16.4294	0.7196	0.027	-1.4253
	Cyclandelate	muscle spasms	1.60x10-19	0.0038	16.3753	0.0035	0.0169	0.6841
		gangrene	1.44x10-32	0.0063	29.6433	0.0692	0.0085	-0.912
		obstruction	5.00x10-14	0.0006	10.1115	0.1898	0.0254	-0.8732
		lesion	3.61x10-19	0.0007	15.3003	0.4849	0.0169	-1.4565
		normal gait	1.93x10-20	0.0005	16.4294	0.7668	0.0254	-1.4795
Migraine	Almotriptan					Not predicted even at FET p-value >1x10-05
	Candesartan					Not predicted even at FET p-value >1x10-05
	Memantine	seizures	1.41x10-37	0.0039	34.4469	9.98x10-05	0.0732	2.8652
		Hashimoto thyroiditis	4.91x10-30	0.0065	32.1227	0.0006	0.0488	1.9023
		depression	7.40x10-50	0.0032	46.6425	0.0122	0.0488	0.6037
		muscle spasms	3.22x10-28	0.0061	25.2738	0.0314	0.0244	-0.1101
		tension	3.36x10-126	0.0078	123.368	0.0952	0.0244	-0.5913
		epilepsy	9.84x10-124	0.0075	120.885	0.0987	0.0244	-0.6071
		onset	7.26x10-22	0.0019	18.4134	0.1906	0.0244	-0.8929
	Eletriptan					Not predicted even at FET p-value >1x10-05
	Gabapentin	epilepsy	9.84x10-124	0.0075	120.885	0.0001	0.2857	3.3307
		seizures	1.41x10-37	0.0039	34.4469	0.015	0.1429	0.9799
	Naratriptan					Not predicted even at FET p-value >1x10-05
	Ondansetron					Not predicted even at FET p-value >1x10-05
	Phytoestrogens	cerebrovascular disease	1.07x10-35	0.0116	33.0348	0.0249	0.0149	-0.2229
		faltering weight	1.97x10-14	0.0042	11.3258	0.0457	0.0149	-0.4856
		onset	7.26x10-22	0.0019	18.4134	0.2921	0.0149	-1.2917
		abnormalities	7.60x10-17	0.0013	13.2457	0.4556	0.0149	-1.4847
	Topiramate	seizures	1.41x10-37	0.0039	34.4469	0.0022	1	2.6673
	Venlafaxine Hydrochloride					Not predicted even at FET p-value >1x10-05
	Riboflavin	faltering weight	1.97x10-14	0.0042	11.3258	0.0037	0.002	-0.2716
		depression	7.40x10-50	0.0032	46.6425	0.5013	0.0041	-2.0853
		abnormalities	7.60x10-17	0.0013	13.2457	0.9731	0.0067	-2.1641
		hyperlipidemia	8.76x10-14	0.0047	10.7285	0.2997	0.0008	-2.582
		hyperbetalipoproteinemia	3.55x10-49	0.0107	46.4792	0.352	0.0008	-2.6519
		hypertension	5.07x10-24	0.0016	20.5021	0.9999	0.0022	-2.666
		onset	7.26x10-22	0.0019	18.4134	0.9999	0.002	-2.7074
		confusion	2.23x10-15	0.0041	12.2645	0.7474	0.0006	-3.1038
		problems psychiatric	4.81x10-23	0.0026	19.7349	0.9995	0.0008	-3.1051
		muscle spasms	3.22x10-28	0.0061	25.2738	0.7576	0.0006	-3.1097
		seizures	1.41x10-37	0.0039	34.4469	0.9988	0.0006	-3.2297
		tension	3.36x10-126	0.0078	123.368	0.9996	0.0006	-3.2303
		pain	3.15x10-176	0.0056	173.247	0.9999	0.0006	-3.2303
		neurological disorders	2.59x10-20	0.0058	17.3538	0.7937	0.0004	-3.306
		vomiting	2.22x10-44	0.0072	41.5086	0.9561	0.0004	-3.3869
		allergy	3.57x10-26	0.0038	23.0278	0.9968	0.0004	-3.405
		epilepsy	9.84x10-124	0.0075	120.885	0.9999	0.0004	-3.4064
		cerebrovascular disease	1.07x10-35	0.0116	33.0348	0.8537	0.0002	-3.6387
		easily confused	1.54x10-40	0.011	37.8536	0.9049	0.0002	-3.664
		Hashimoto thyroiditis	4.91x10-30	0.0065	32.1227	0.9884	0.0002	-3.7023
		anxiety	2.00x10-17	0.0031	14.1928	0.9993	0.0001	-3.7071
		stroke	9.95x10-61	0.0058	57.7644	0.9999	0.0002	-3.7074
	Zafirlukast					Not predicted even at FET p-value >1x10-05
	Zinc Sulfate	faltering weight	1.97x10-14	0.0042	11.3258	0.0007	0.0072	1.0358
		onset	7.26x10-22	0.0019	18.4134	0.0681	0.0109	-0.7968
		visual disturbances	1.01x10-18	0.0278	16.4387	0.0308	0.0018	-1.2299
		seizures	1.41x10-37	0.0039	34.4469	0.1176	0.0054	-1.3353
		vomiting	2.22x10-44	0.0072	41.5086	0.0995	0.0036	-1.4387
		epilepsy	9.84x10-124	0.0075	120.885	0.1657	0.0054	-1.484
		scotoma	2.30x10-30	0.0209	27.9594	0.0737	0.0018	-1.6095
		thrombocytosis	1.24x10-13	0.0082	10.8185	0.1151	0.0018	-1.8029
		depression	7.40x10-50	0.0032	46.6425	0.3879	0.0054	-1.8536
		nausea and vomiting	2.31x10-22	0.0087	19.5769	0.1741	0.0018	-1.9827
		abnormalities	7.60x10-17	0.0013	13.2457	0.8754	0.0054	-2.207
		muscle spasms	3.22x10-28	0.0061	25.2738	0.3495	0.0018	-2.2853
		headache	0	0.1298	322.118	0.4505	0.0018	-2.3957
		allergy	3.57x10-26	0.0038	23.0278	0.5767	0.0018	-2.5029
		stroke	9.95x10-61	0.0058	57.7644	0.6421	0.0018	-2.5496
		pain	3.15x10-176	0.0056	173.247	0.9597	0.0018	-2.7241
		hypertension	5.07x10-24	0.0016	20.5021	0.9893	0.0018	-2.7373
	Zolmitriptan					Not predicted even at FET p-value >1x10-05
	Rofecoxib					Not predicted even at FET p-value >1x10-05
	Rizatriptan					Not predicted even at FET p-value >1x10-05
	Frovatriptan					Not predicted even at FET p-value >1x10-05
	Olcegepant					Not predicted even at FET p-value >1x10-05
	Acetylcarnitine	hyperlipidemia	8.76x10-14	0.0047	10.7285	0.0089	0.0077	-0.0637
		Hashimoto thyroiditis	4.91x10-30	0.0065	32.1227	0.2025	0.0039	-1.7196
		anxiety	2.00x10-17	0.0031	14.1928	0.3102	0.0039	-1.9049
		abnormalities	7.60x10-17	0.0013	13.2457	0.6796	0.0077	-1.9445
		seizures	1.41x10-37	0.0039	34.4469	0.4275	0.0039	-2.0443
		epilepsy	9.84x10-124	0.0075	120.885	0.4813	0.0039	-2.0957
		onset	7.26x10-22	0.0019	18.4134	0.737	0.0039	-2.2808
		pain	3.15x10-176	0.0056	173.247	0.7784	0.0039	-2.3045
	Valdecoxib					Not predicted even at FET p-value >1x10-05
	Marijuana, Medical	Hashimoto thyroiditis	4.91x10-30	0.0065	32.1227	0.0044	0.2	1.6618
Alzheimer's disease (AD)	Donepezil					Not predicted even at FET p-value >1x10-05
	Entacapone	depression	2.82x10-248	0.011	245.593	0.1501	0.0345	-0.6387
		onset	0	0.0128	321.113	0.2124	0.0345	-0.7895
		liver disease	6.78x10-139	0.0049	135.856	0.5072	0.0345	-1.1676
		normal gait	0	0.0075	320.88	0.7623	0.0345	-1.3445
	Galantamine	depression	2.82x10-248	0.011	245.593	0.0047	0.0262	0.7496
		mental deterioration	0	0.1532	322.191	0.0037	0.0105	0.4515
		onset	0	0.0128	321.113	0.0213	0.0262	0.0891
		cognitive abnormality	1.09x10-98	0.0046	95.6211	0.0537	0.0419	-0.1082
		dementia	0	0.3884	322.594	0.0243	0.0105	-0.3651
		memory impairment	5.22x10-234	0.1299	232.396	0.0214	0.0052	-0.6116
		parkinsonism	5.01x10-131	0.0321	128.806	0.0844	0.0052	-1.2074
		central nervous system disease	3.27x10-177	0.0111	174.533	0.1727	0.0105	-1.2172
		behavioral abnormality	4.84x10-110	0.0162	107.525	0.2044	0.0052	-1.5915
		normal gait	0	0.0075	320.88	0.9839	0.0209	-1.6719
		lesion	8.98x10-227	0.0061	223.832	0.7395	0.0157	-1.6729
		liver disease	6.78x10-139	0.0049	135.856	0.9459	0.0105	-1.9559
		heterogeneous	7.68x10-90	0.0078	87.0061	0.5591	0.0052	-2.0285
		developmental regression	7.35x10-91	0.0073	87.9965	0.6208	0.0052	-2.074
	Plant Preparations	liver disease	6.78x10-139	0.0049	135.856	0.0003	0.0756	2.3909
		glucose intolerance	0	0.0095	320.985	0.0028	0.0407	1.1614
		dermatitis	1.14x10-158	0.0183	156.204	0.0245	0.0116	-0.3237
		weight loss	1.63x10-215	0.0214	213.117	0.0266	0.0116	-0.3601
		polyphagia	1.53x10-98	0.0334	96.3398	0.0543	0.0058	-0.9707
		mental deterioration	0	0.1532	322.191	0.0769	0.0058	-1.1215
		cognitive abnormality	1.09x10-98	0.0046	95.6211	0.501	0.0233	-1.3333
		malnutrition	4.77x10-108	0.0181	105.579	0.1531	0.0058	-1.4205
		faltering weight	0	0.0457	321.665	0.1663	0.0058	-1.4565
		behavioral abnormality	4.84x10-110	0.0162	107.525	0.1861	0.0058	-1.5052
		lesion	8.98x10-227	0.0061	223.832	0.6731	0.0174	-1.5865
		normal gait	0	0.0075	320.88	0.9687	0.0233	-1.6197
		senile plaques	0	0.062	321.797	0.3689	0.0058	-1.8024
		central nervous system disease	3.27x10-177	0.0111	174.533	0.491	0.0058	-1.9266
		developmental regression	7.35x10-91	0.0073	87.9965	0.5824	0.0058	-2.0007
		pathology	0	0.0133	321.13	0.6005	0.0058	-2.014
		onset	0	0.0128	321.113	0.7573	0.0058	-2.1148
	Puag-haad					Not predicted even at FET p-value >1x10-05
	Raloxifene Hydrochloride	developmental regression	7.35x10-91	0.0073	87.9965	0.0002	0.0702	2.5248
		cognitive abnormality	1.09x10-98	0.0046	95.6211	0.0013	0.1053	1.8926
		normal gait	0	0.0075	320.88	0.1406	0.0877	-0.2048
		dermal atrophy	0	0.0199	321.303	0.1393	0.0175	-0.8999
		liver disease	6.78x10-139	0.0049	135.856	0.4008	0.0351	-1.0578
	Resveratrol	cognitive abnormality	1.09x10-98	0.0046	95.6211	0.5299	0.0286	-1.2683
		normal gait	0	0.0075	320.88	0.8234	0.0286	-1.4597
	Rosiglitazone					Not predicted even at FET p-value >1x10-05
	Tolcapone	depression	2.82x10-248	0.011	245.593	0.0086	0.08	0.968
		liver disease	6.78x10-139	0.0049	135.856	0.1212	0.08	-0.1803
		lesion	8.98x10-227	0.0061	223.832	0.3977	0.04	-0.9975
	Xanomeline					Not predicted even at FET p-value >1x10-05
	24 HR Divalproex Sodium 250 MG Extended Release Oral Tablet					Not predicted even at FET p-value >1x10-05
	Vitamin E 140 MG/ML Topical Cream					Not predicted even at FET p-value >1x10-05
	Zanapezil					Not predicted even at FET p-value >1x10-05
	Phenserine	memory impairment	5.22x10-234	0.1299	232.396	0.0006	0.2	2.548
		mental deterioration	0	0.1532	322.191	0.0023	0.2	1.9349
		normal gait	0	0.0075	320.88	0.2194	0.2	-0.0402
	Caprospinol					Not predicted even at FET p-value >1x10-05
	Florbetaben (18F)					Not predicted even at FET p-value >1x10-05
	Florbetapir (18F)					Not predicted even at FET p-value >1x10-05
	Flutemetamol (18F)					Not predicted even at FET p-value >1x10-05
Schizophrenia	Acetophenazine	hyperactivity	1.48x10-107	0.0183	105.092	0.0225	0.0345	0.1857
		anxiety	0	0.0216	321.339	0.0643	0.0345	-0.2709
	Asenapine					Not predicted even at FET p-value >1x10-05
	Benperidol	auditory hallucinations	4.68x10-270	0.3139	268.827	0.0022	0.0169	0.8923
		borderline personality disorder	2.11x10-138	0.06715	136.504	0.0084	0.0169	0.3025
		delusions	0	0.2181	322.344	0.0115	0.0169	0.1676
		hallucinations	0	0.1713	322.239	0.015	0.0169	0.0524
		behavioral abnormality	0	0.1427	322.16	0.0729	0.0169	-0.6333
		anxiety	0	0.0216	321.339	0.1265	0.0169	-0.8731
		depression	0	0.0287	321.464	0.296	0.0169	-1.2421
		abnormalities	2.80x10-211	0.0063	208.349	0.5296	0.0169	-1.4948
		normal gait	1.98x10-169	0.0036	166.266	0.9524	0.0169	-1.7497
	Benzquinamide	delirium	9.51x10-86	0.0348	83.5635	0.0146	0.0154	0.0214
		stereotypy	3.13x10-75	0.0264	72.9262	0.0194	0.0154	-0.1014
		problems psychiatric	4.10x10-290	0.0134	287.515	0.211	0.0154	-1.1373
		issue	4.09x10-93	0.0047	90.0573	0.5529	0.0154	-1.5555
		normal gait	1.98x10-169	0.0036	166.266	0.9651	0.0154	-1.7975
	Minocycline	anomaly	7.27x10-84	0.0072	80.9944	0.0525	0.0064	-0.9113
		normal gait	1.98x10-169	0.0036	166.266	0.9596	0.0415	-1.3636
		onset	0	0.0116	321.069	0.2786	0.0105	-1.4224
		abnormalities	2.80x10-211	0.0063	208.349	0.9155	0.0094	-1.9903
		issue	4.09x10-93	0.0047	90.0573	0.9306	0.0088	-2.0254
		pathology	1.14x10-69	0.0056	66.6907	0.7319	0.0045	-2.1941
		heterogeneous	1.3x10-158	0.0087	155.811	0.6718	0.0041	-2.2149
		hyperactivity	1.48x10-107	0.0183	105.092	0.3872	0.0012	-2.5197
		stereotypy	3.13x10-75	0.0264	72.9262	0.4031	0.0006	-2.8381
		late onset	4.28x10-89	0.0276	86.8101	0.4358	0.0006	-2.8721
		hyperbetalipoproteinemia	8.12x10-263	0.0249	260.487	0.8658	0.0006	-3.1702
		dementia	0	0.0281	321.455	0.9114	0.0006	-3.1924
		problems psychiatric	4.10x10-290	0.0134	287.515	0.998	0.0006	-3.2319
		depression	0	0.0287	321.464	0.9999	0.0006	-3.2327
	Modafinil	hyperactivity	1.48x10-107	0.0183	105.092	0.0012	0.0308	1.3959
		anxiety	0	0.0216	321.339	0.0099	0.0308	0.4917
		hallucinations	0	0.1713	322.239	0.0165	0.0154	-0.0314
		deficiency of n-acetylglucosamine-1-phosphotransferase	0	0.0825	321.921	0.0166	0.0154	-0.0326
		abnormal behavior	5.51x10-93	0.0206	90.5722	0.0357	0.0154	-0.3651
		normal gait	1.98x10-169	0.0036	166.266	0.2283	0.0769	-0.4725
		onset	0	0.0116	321.069	0.1157	0.0308	-0.5751
		dementia	0	0.0281	321.455	0.0881	0.0154	-0.7577
		anomaly	7.27x10-84	0.0072	80.9944	0.2113	0.0154	-1.1378
		heterogeneous	1.3x10-158	0.0087	155.811	0.2594	0.0154	-1.2268
		pathology	1.14x10-69	0.0056	66.6907	0.3039	0.0154	-1.2956
		depression	0	0.0287	321.464	0.3207	0.0154	-1.319
		abnormalities	2.80x10-211	0.0063	208.349	0.5643	0.0154	-1.5645
	Nemonapride	parkinsonism	3.14x10-101	0.0237	98.8787	0.0005	0.029	1.7313
		anxiety	0	0.0216	321.339	0.0111	0.029	0.4161
		extrapyramidal dysfunction	0	0.2111	322.33	0.0056	0.0145	0.4097
		stereotypy	3.13x10-75	0.0264	72.9262	0.0206	0.0145	-0.153
		behavioral abnormality	0	0.1427	322.16	0.0847	0.0145	-0.7666
		onset	0	0.0116	321.069	0.4629	0.0145	-1.5043
		abnormalities	2.80x10-211	0.0063	208.349	0.5861	0.0145	-1.6068
		normal gait	1.98x10-169	0.0036	166.266	0.9716	0.0145	-1.8263
	Norclozapine	childhood onset	1.52x10-77	0.0868	75.7567	0.0029	0.0196	0.8367
		mood disorders	0	0.1875	322.278	0.03	0.0196	-0.1852
		onset	0	0.0116	321.069	0.0768	0.0392	-0.2921
		behavioral abnormality	0	0.1427	322.16	0.0633	0.0196	-0.509
		pathology	1.14x10-69	0.0056	66.6907	0.2474	0.0196	-1.101
		normal gait	1.98x10-169	0.0036	166.266	0.7337	0.0392	-1.2721
		issue	4.09x10-93	0.0047	90.0573	0.4682	0.0196	-1.378
	Paliperidone Palmitate					Not predicted even at FET p-value >1x10-05
	Clonazepam 0.125 MG Disintegrating Oral Tablet					Not predicted even at FET p-value >1x10-05
	Deserpidine 0.25 MG Oral Tablet					Not predicted even at FET p-value >1x10-05
	Thioproperazine	hyperactivity	1.48x10-107	0.0183	105.092	0.0002	0.0226	2.1202
		parkinsonism	3.14x10-101	0.0237	98.8787	0.002	0.015	0.8821
		extrapyramidal dysfunction	0	0.2111	322.33	0.0108	0.0075	-0.1592
		delusions	0	0.2181	322.344	0.0258	0.0075	-0.5352
		autism	2.31x10-197	0.0674	195.464	0.0269	0.0075	-0.5533
		hallucinations	0	0.1713	322.239	0.0335	0.0075	-0.6495
		stereotypy	3.13x10-75	0.0264	72.9262	0.0394	0.0075	-0.7189
		problems psychiatric	4.10x10-290	0.0134	287.515	0.0851	0.015	-0.753
		dyskinesia	0	0.0665	321.828	0.0651	0.0075	-0.9375
		abnormal behavior	5.51x10-93	0.0206	90.5722	0.0716	0.0075	-0.9788
		anxiety	0	0.0216	321.339	0.2629	0.0075	-1.5436
		epilepsy	2.39x10-130	0.0098	127.613	0.3243	0.0075	-1.6347
		onset	0	0.0116	321.069	0.6982	0.0075	-1.9678
		issue	4.09x10-93	0.0047	90.0573	0.8074	0.0075	-2.0309
		normal gait	1.98x10-169	0.0036	166.266	0.999	0.0075	-2.1234
	Osanetant					Not predicted even at FET p-value >1x10-05
	Bifeprunox					Not predicted even at FET p-value >1x10-05
	Cariprazine					Not predicted even at FET p-value >1x10-05
	Lurasidone					Not predicted even at FET p-value >1x10-05
	Brexpiprazole					Not predicted even at FET p-value >1x10-05
	Blonanserin					Not predicted even at FET p-value >1x10-05
	Pheniprazine	depression	0	0.0287	321.464	0.0157	0.0341	0.3355
		stereotypy	3.13x10-75	0.0264	72.9262	0.0262	0.0114	-0.3631
		mania	0	0.1566	322.2	0.0416	0.0114	-0.5636
		dyskinesia	0	0.0665	321.828	0.0436	0.0114	-0.5837
		mood disorders	0	0.1875	322.278	0.0513	0.0114	-0.6543
		behavioral abnormality	0	0.1427	322.16	0.1067	0.0114	-0.9726

### Sheet: Cut-off_March_2019
DDAs missed by SKiM at cut-off date March 2019 and FET p-value less than 1x10-05
Disease (A)	Drug from DDA not predicted by SKiM (C)	Phenotype (B)	A-B association			B-C association
			FET p-value	Ratio	Prediction score	FET p-value	Ratio	Prediction score
Migraine	Mefenamic Acid	tension	0	0.0263	321.425	0.0005	0.0052	1.0114
		fatigue	9.98x10-167	0.0051	163.708	0.0008	0.0047	0.775
		tension-type headache	0	0.6336	322.807	0.0001	0.0006	0.6967
		migraine without aura	0	0.9932	323.002	0.0073	0.0002	-1.3965
		Hashimoto thyroiditis	0	0.0105	321.026	0.0679	0.0026	-1.411
		onset	0	0.0049	320.697	0.528	0.0148	-1.5515
		auras	0	0.774	322.894	0.0309	0.0005	-1.8183
		pain	0	0.0114	321.061	0.9999	0.0139	-1.8573
		hypertension	2.27x10-168	0.0028	165.096	0.9999	0.0071	-2.1457
		episodic tension	0	0.6023	322.785	0.017	0.0001	-2.1616
		headache	0	0.1944	322.294	0.4752	0.0026	-2.2557
		nausea	0	0.0225	321.358	0.3991	0.0019	-2.3147
		stroke	0	0.0092	320.968	0.9999	0.0048	-2.3182
		nausea and vomiting	0	0.0175	321.248	0.4116	0.0011	-2.5913
		seizures	0	0.0092	320.97	0.9999	0.0019	-2.7269
		vomiting	0	0.0157	321.202	0.9757	0.0015	-2.8234
		hyperbetalipoproteinemia	0	0.0095	320.983	0.997	0.0013	-2.8883
		autosomal dominant inheritance	4.42x10-279	0.0115	276.414	0.9668	0.0008	-3.0713
		neurological disorders	0	0.0187	321.276	0.9963	0.0008	-3.0843
		easily confused	0	0.0386	321.591	0.8639	0.0007	-3.0894
		episodic	0	0.0801	321.909	0.8935	0.0006	-3.1832
		allodynia	0	0.0517	321.719	0.4572	0.0003	-3.1932
		chronic pain	0	0.0149	321.179	0.9917	0.0006	-3.2284
		ataxia	6.23x10-279	0.0123	276.296	0.9988	0.0004	-3.3284
		ischemic stroke	0	0.0121	321.089	0.9999	0.0005	-3.329
		cerebrovascular disease	3.07x10-180	0.0127	177.618	0.991	0.0003	-3.5292
		irritability	1.17x10-234	0.0143	232.085	0.9958	0.0002	-3.5313
		sleep disturbance	3.36x10-226	0.0119	223.548	0.9999	0.0002	-3.7549
		visual disturbances	2.33x10-167	0.0366	165.196	0.6726	0.0001	-3.7588
		hemiplegia	2.20x10-170	0.0246	168.049	0.9166	0.0001	-3.8932
		paresthesia	5.92x10-174	0.0218	171.566	0.9605	0.0001	-3.9135
		neck pain	1.45x10-189	0.0218	187.177	0.9726	0.0001	-3.919
		transient ischemic attack	6.34x10-320	0.0228	317.555	0.9984	0.0001	-3.9303
		right-to-left shunt	1.82x10-197	0.0766	195.623	0.638	5.86x10-05	-4.0369
		migraine with aura	0	1	323.005	0.8045	5.86x10-05	-4.1376
		photophobia	0	0.1367	322.141	0.936	5.86x10-05	-4.2033
		patent foramen ovale	0	0.0814	321.916	0.9604	5.86x10-05	-4.2145
		leukoencephalopathy	2.61x10-239	0.0297	237.056	0.9882	5.86x10-05	-4.2269
		hemiparesis	7.41x10-169	0.0198	166.426	0.9964	5.86x10-05	-4.2305
	Phytoestrogens	Hashimoto thyroiditis	0	0.0105	321.026	7.50x10-05	0.0054	1.8566
		onset	0	0.0049	320.697	0.0132	0.0194	0.1677
		stroke	0	0.0092	320.968	0.012	0.011	-0.0366
		tension	0	0.0263	321.425	0.0383	0.0054	-0.8516
		anxiety	0	0.0079	320.904	0.0547	0.0076	-0.8575
		sleep disturbance	3.36x10-226	0.0119	223.548	0.0201	0.0022	-0.9606
		irritability	1.17x10-234	0.0143	232.085	0.0371	0.0017	-1.3352
		hypertension	2.27x10-168	0.0028	165.096	0.526	0.0125	-1.6243
		cerebrovascular disease	3.07x10-180	0.0127	177.618	0.0661	0.0015	-1.6529
		abnormalities	2.88x10-203	0.0028	199.987	0.8112	0.0142	-1.7566
		hyperbetalipoproteinemia	0	0.0095	320.983	0.2775	0.0027	-2.0128
		sleep	0	0.0059	320.775	0.6277	0.0047	-2.1299
		depression	0	0.0085	320.933	0.9959	0.0066	-2.1777
		pain	0	0.0114	321.061	0.9999	0.0064	-2.1959
		fatigue	9.98x10-167	0.0051	163.708	0.8408	0.0024	-2.5356
		neurological disorders	0	0.0187	321.276	0.5907	0.0015	-2.6041
		seizures	0	0.0092	320.97	0.9859	0.0022	-2.6505
		allodynia	0	0.0517	321.719	0.2874	0.0005	-2.7684
		headache	0	0.1944	322.294	0.9523	0.0015	-2.8115
		epilepsy	0	0.015	321.183	0.9997	0.0012	-2.9118
		ischemic stroke	0	0.0121	321.089	0.858	0.001	-2.9423
		nausea	0	0.0225	321.358	0.9399	0.001	-2.9819
		transient ischemic attack	6.34x10-320	0.0228	317.555	0.6162	0.0005	-3.0996
		vomiting	0	0.0157	321.202	0.9912	0.0007	-3.1299
		easily confused	0	0.0386	321.591	0.8914	0.0005	-3.2599
		nausea and vomiting	0	0.0175	321.248	0.909	0.0005	-3.2684
		chronic pain	0	0.0149	321.179	0.9897	0.0002	-3.6064
		autosomal dominant inheritance	4.42x10-279	0.0115	276.414	0.9943	0.0002	-3.6084
Alzheimer's disease (AD)	Puag-haad					Not predicted even at FET p-value >1x10-05			targ_and_kp count is <2
	Xanomeline					Not predicted even at FET p-value >1x10-05			targ_and_kp count is <2
	24 HR Divalproex Sodium 250 MG Extended Release Oral Tablet					Not predicted even at FET p-value >1x10-05			targ_and_kp count is <2
	Vitamin E 140 MG/ML Topical Cream					Not predicted even at FET p-value >1x10-05			targ_and_kp count is <2
	Zanapezil	vascular dementia	0	0.6528	322.82	0.0006	0.3333	2.7472
		neurological disorders	0	0.0689	321.843	0.0046	0.3333	1.8628
		dementia	0	0.3624	322.564	0.0097	0.3333	1.536
	Florbetaben					Not predicted even at FET p-value >1x10-05			targ_and_kp count is <2
Schizophrenia	Acetophenazine	hyperactivity	0	0.0449	321.657	0.0496	0.0323	-0.1869
		anxiety	0	0.0265	321.428	0.1585	0.0323	-0.6914
	Benperidol	abnormality of movement	0	0.0386	321.592	0.0008	0.0225	1.4506
		behavioral abnormality	0	0.2126	322.333	0.0015	0.0337	1.3535
		dementia	0	0.0185	321.272	0.0032	0.0337	1.0293
		depression	0	0.0362	321.564	0.0144	0.0449	0.495
		auditory hallucinations	0	0.4524	322.661	0.0061	0.0112	0.2629
		Hashimoto thyroiditis	0	0.0168	321.231	0.015	0.0225	0.1758
		involuntary movements	0	0.1094	322.044	0.012	0.0112	-0.0272
		abnormalities	0	0.015	321.182	0.0532	0.0449	-0.0729
		delusions	0	0.2971	322.478	0.0225	0.0112	-0.3032
		borderline personality disorder	0	0.0535	321.733	0.0327	0.0112	-0.4634
		hallucinations	0	0.229	322.365	0.0356	0.0112	-0.5005
		anxiety	0	0.0265	321.428	0.088	0.0225	-0.5928
		problems psychiatric	0	0.0141	321.154	0.1099	0.0225	-0.6894
		deficiency of n-acetylglucosamine-1-phosphotransferase	0	0.0497	321.701	0.0836	0.0112	-0.8717
		bipolar affective disorder	0	0.2487	322.401	0.0862	0.0112	-0.8849
		faltering weight	0	0.0252	321.407	0.1657	0.0112	-1.1687
		developmental regression	0	0.0071	320.854	0.5575	0.0225	-1.3946
		heterogeneous	0	0.0093	320.974	0.5798	0.0112	-1.7127
	benzquinamide	problems psychiatric	0	0.0141	321.154	0.3429	0.0152	-1.3547
	Clonazepam 0.125 MG Disintegrating Oral Tablet					Not predicted even at FET p-value >1x10-05			targ_and_kp count is <2
	Deserpidine 0.25 MG Oral Tablet					Not predicted even at FET p-value >1x10-05			targ_and_kp count is <2
	Thioproperazine	mania	0	0.1429	322.16	7.26x10-05	0.0214	2.47
		hyperactivity	0	0.0449	321.657	0.0017	0.0214	1.1085
		extrapyramidal dysfunction	0	0.3597	322.561	0.0176	0.0071	-0.3917
		delusions	0	0.2971	322.478	0.0353	0.0071	-0.6939
		hallucinations	0	0.229	322.365	0.0554	0.0071	-0.8895
		dyskinesia	0	0.0754	321.882	0.0752	0.0071	-1.0224
		problems psychiatric	0	0.0141	321.154	0.223	0.0143	-1.1934
		abnormal behavior	0	0.0323	321.515	0.1428	0.0071	-1.301
		autism	0	0.078	321.897	0.1599	0.0071	-1.3499
		developmental regression	0	0.0071	320.854	0.7927	0.0143	-1.7442
		epilepsy	0	0.0137	321.143	0.4268	0.0071	-1.7763
		anxiety	0	0.0265	321.428	0.5413	0.0071	-1.8796
		onset	0	0.0158	321.203	0.8773	0.0071	-2.0893
	Osanetant	behavioral abnormality	0	0.2126	322.333	0.0018	0.08	1.6503
		extrapyramidal dysfunction	0	0.3597	322.561	0.0031	0.04	1.1015
		anxiety	0	0.0265	321.428	0.0085	0.08	0.9739
		depression	0	0.0362	321.564	0.0279	0.08	0.4577
		major depressive disorder	0	0.073	321.868	0.0335	0.04	0.0764
		neurological disorders	0	0.0213	321.334	0.0375	0.04	0.0284
		faltering weight	0	0.0252	321.407	0.0496	0.04	-0.0935
		mental deterioration	0	0.0673	321.833	0.0747	0.04	-0.2712
		onset	0	0.0158	321.203	0.3124	0.04	-0.8927
