## Supplementary Data 6 for "SKiM - A generalized literature-based discovery system for uncovering novel biomedical knowledge from PubMed"

### Sheet: Sheet1
Condition (A)	FDA approval				FDA approved Active ingredient(s) (C)	DDA	SKiM prediction
							Cut-off date	Phenotype (B)*	A-B associations			B-C associations			Evaluation	Prior prediction (in years)			First clinical trial: PMID (year of publication)	First publication: PMID (year of publication)	Cut-off date	Phenotype (B)*	A-B associations			B-C associations			Evaluation
	Drug / Biologic / Supplement	FDA suggested Condition(s)	Approval date	Pharmaceutical company					FET p-value	Ratio	Prediction score	FET p-value	Ratio	Prediction score		Approval date - Cut-off date	First clinical trial - Cut-off date	First publication - Cut-off date					FET p-value	Ratio	Prediction score	FET p-value	Ratio	Prediction score
RD	No drug																				March 2019
migraine	Stavzor (valproic acid delayed release)	Bipolar manic disorder, seizures and migraine headache	July 2008	Banner Pharmacaps	Valproic acid	Yes	1987	Epilepsy	4.66x10-11	0.0152	8.5121	0	0.27	322.437	TP	21	5	1	1576648 (1992)	3146862 (1988)		Epilepsy	0	0.015	321.183	0	0.3137	322.502	TP
	Aimovig (erenumab-aooe)	Migraine in adults	May 2018	Amgen	Erenumab	Yes		Active ingredient does not co-occur with any top 50 phenotypes							FN	N/A	N/A	N/A	28460892 (2017)	28240610 (2017)		Active ingredient does not co-occur with any top 50 phenotypes							FN
	Ajovy (fremanezumab-vfrm)	Migraine	September 2018	Teva Pharmaceuticals	Fremanezumab	Yes		Active ingredient does not co-occur with any top 50 phenotypes							FN	N/A	N/A	N/A	26432182 (2015)	25754596 (2015)		Active ingredient does not co-occur with any top 50 phenotypes							FN
	Emgality (galcanezumab-gnlm)	Migraine and episodic cluster headache in adults	September 2018	Eli Lilly	Galcanezumab	Yes		Active ingredient does not co-occur with any top 50 phenotypes							FN	N/A	N/A	N/A	29255900 (2018)	28240610 (2017)		Active ingredient does not co-occur with any top 50 phenotypes							FN
	Tosymra (sumatriptan)	Acute migraine in adults	January 2019	Dr. Reddy's Labs	Sumatriptan	Yes		Depression	7.40x10-50	0.0032	46.6425	0	0.0268	321.433	TP	32	1	1	2897560 (1988)	2897560 (1988)		Depression	0	0.0085	320.933	0	0.0324	321.516	TP
	Amerge	Acute migraine	February 1998	GlaxoSmithKline	Naratriptan hydrochloride	No		Active ingredient does not co-occur with any top 50 phenotypes							FN	N/A	N/A	N/A	10927717 (2000)	10927717 (2000)		Hashimoto thyroiditis	0	0.0105	321.026	0.0002	0.1818	2.8897	FN
	Axert (almotriptan malate tablets)	Migraine attacks	May 2001	Pharmacia & Upjohn	Almotriptan malate	No		Active ingredient does not co-occur with any top 50 phenotypes							FN	N/A	N/A	N/A	11405809 (2001)	11405809 (2001)		Auras	0	0.774	322.894	2.45x10-06	0.1818	4.8707	TP
	Bayer Extra Strength Aspirin	Mild to moderate migraine pain	October 2001	Bayer	Aspirin	Yes		Pain	3.15x10-176	0.0056	173.247	2.67x10-289	0.0467	287.243	TP	14	-9	-11	82144 (1978)	1036836 (1976)		Stroke	0	0.0092	320.968	0	0.0773	321.893	TP
	Botox (onabotulinumtoxinA)	Chronic migraine	October 2010	Allergan	Onabotulinum toxin A	Yes		Muscle spasm	3.22x10-28	0.0061	25.2738	1.46x10-16	0.0633	14.6361	TP	23	24	24	21499747 (2011)	20496013 (2011)		Pain	0	0.0114	321.061	0	0.155	322.196	TP
	Cambia (diclofenac potassium for oral solution)	Migraine attacks	June 2009	Kowa Pharmaceuticals	Diclofenac potassium	Yes		Pain	3.15x10-176	0.0056	173.247	1.35x10-84	0.1359	83.0027	TP	22	12	12	10376168 (1999)	10376168 (1999)		Pain	0	0.0114	321.061	0	0.2269	322.361	TP
	Depakote (divalproex sodium)	Migraine headaches	March 1996	Abbott Laboratories	Divalproex sodium	Yes		Epilepsy	4.66x10-11	0.0152	8.5121	0	0.27	322.437	TP	9	8	8	7872882 (1995)	7872882 (1995)		Epilepsy	0	0.015	321.183	0	0.3137	322.502	TP
	Depakote ER (divalproex sodium)	Migraine headaches in adults	August 2000	Abbott Laboratories	Divalproex sodium	Yes		Epilepsy	4.66x10-11	0.0152	8.5121	0	0.27	322.437	TP	13	8	8	7872882 (1995)	7872882 (1995)		Epilepsy	0	0.015	321.183	0	0.3137	322.502	TP
	Excedrin Migraine	Mild to moderate migraine pain	January 1998	Bristol-Myers Squibb	Acetaminophen	Yes		Pain	3.15x10-176	0.0056	173.247	0	0.0596	321.781	TP	11	-11	-11	1107267 (1976)	1107267 (1976)		Pain	0	0.0114	321.061	0	0.1007	322.008	TP
					Aspirin			Pain	3.15x10-176	0.0056	173.247	2.67x10-289	0.0467	287.243			-9	-11	82144 (1978)	1036836 (1976)		Stroke	0	0.0092	320.968	0	0.0773	321.893
					Caffeine			Tension	3.36x10-126	0.0016	20.5021	1.56x10-299	0.0483	297.49			-17	-37	4904954 (1970)	15410166 (1950)		Sleep	0	0.0059	320.775	0	0.0346	321.544
	Frova (frovatriptan succinate)	Migraine attacks	November 2001	Elan Pharmaceuticals	Frovatriptan succinate	Yes		Active ingredient does not co-occur with any top 50 phenotypes							FN	N/A	N/A	N/A	None	15311727 (2004)		Headache	0	0.1944	322.294	2.55x10-151	0.3744	150.167	TP
	Imitrex (sumatriptan) injection and tablets	Migraine headaches	August 1997	GlaxoSmithKline	Sumatriptan	Yes		Depression	7.40x10-50	0.0032	46.6425	0	0.0268	321.433	TP	10	1	1	2897560 (1988)	2897560 (1988)		Depression	0	0.0085	320.933	0	0.0324	321.516	TP
	Imitrex (sumatriptan) nasal spray	Migraine	November 1997	GlaxoSmithKline	Sumatriptan	Yes		Depression	7.40x10-50	0.0032	46.6425	0	0.0268	321.433	TP	10	1	1	2897560 (1988)	2897560 (1988)		Depression	0	0.0085	320.933	0	0.0324	321.516	TP
	Maxalt	Migraine headaches	June 1998	Merck	Rizatriptan benzoate	Yes		Active ingredient does not co-occur with any top 50 phenotypes							FN	N/A	N/A	N/A	None	15928347 (2005)		Headache	0	0.1944	322.294	0	0.4236	322.632	TP
	Migranal	Migraine headaches	December 1997	Novartis	Dihydroergotamine mesylate	Yes		Ergotism	4.61x10-43	0.0995	41.3345	1.79x10-41	0.0112	38.7939	TP	10	9	6	8639069 (1996)	8262792 (1993)		Headache	0	0.1944	322.294	0	0.1104	322.048	TP
	Onzetra Xsail (sumatriptan nasal powder)	Migraine	January 2016	Avanir	Sumatriptan	Yes		Depression	7.40x10-50	0.0032	46.6425	0	0.0268	321.433	TP	29	1	1	2897560 (1988)	2897560 (1988)		Depression	0	0.0085	320.933	0	0.0324	321.516	TP
	Relpax (eletriptan hydrobromide)	Migraine headaches	December 2002	Pfizer	Eletriptan hydrobromide	No		Active ingredient does not co-occur with any top 50 phenotypes							FN	N/A	N/A	N/A	29497279 (2018)	15529793 (2004)		Headache	0	0.1944	322.294	5.64x10-09	0.4444	7.8964	TP
	Zomig (zolmitriptan)	Acute migraine in adults	February 2001	AstraZeneca	Zolmitriptan	Yes		Active ingredient does not co-occur with any top 50 phenotypes							FN	N/A	N/A	N/A	8791029 (1996)	8791025 (1996)		Headache	0	0.1944	322.294	0	0.4084	322.616	TP
	Zomig (zolmitriptan)	Migraine	November 1997	AstraZeneca	Zolmitriptan	Yes		Active ingredient does not co-occur with any top 50 phenotypes							FN	N/A	N/A	N/A	8791029 (1996)	8791025 (1996)		Headache	0	0.1944	322.294	0	0.4084	322.616	TP
AD	ARICEPT (donepezil hydrochloride)	Alzheimer's disease	December 1996	Eisai	Donepezil hydrochloride	No	1995	Dementia	0	0.3884	322.594	9.37x10-06	0.5	4.7274	TP	1	3	3	9588436 (1998)	9588436 (1998)		Dementia	0	0.3624	322.564	2.19x10-87	0.2696	86.091	TP
	Exelon (rivastigmine tartrate)	Mild to moderate dementia of the Alzheimer's type	April 2000	Novartis	Rivastigmine tartrate	Yes		Dementia	0	0.3884	322.594	1.40x10-12	0.4545	11.5106	TP	5	5	5	10809936 (2000)	10768617 (2000)		Dementia	0	0.3624	322.564	0	0.3828	322.588	TP
	Exelon (rivastigmine tartrate)	Alzheimer's and Parkinson's disease-related dementia	July 2007	Novartis	Rivastigmine tartrate	Yes		Dementia	0	0.3884	322.594	1.40x10-12	0.4545	11.5106	TP	12	5	5	10809936 (2000)	10768617 (2000)		Dementia	0	0.3624	322.564	0	0.3828	322.588	TP
	Namenda (memantine HCl)	Moderate to severe dementia of the Alzheimer’s type	October 2003	Forest Laboratories	Memantine HCl	Yes		Dementia	0	0.3884	322.594	9.22x10-29	0.1232	27.1259	TP	8	5	3	10855461 (2000)	9698098 (1998)		Dementia	0	0.3624	322.564	0	0.2598	322.42	TP
	Namzaric (memantine hydrochloride extended-release + donepezil hydrochloride)	Moderate to severe dementia of the Alzheimer’s type	December 2014	Forest Laboratories	Memantine HCl	Yes		Dementia	0	0.3884	322.594	9.22x10-29	0.1232	27.1259	TP	19	5	3	10855461 (2000)	9698098 (1998)		Dementia	0	0.3624	322.564	0	0.2598	322.42	TP
					Donepezil hydrochloride			Dementia	0	0.3884	322.594	9.37x10-06	0.5	4.7274			3	3	9588436 (1998)	9588436 (1998)		Dementia	0	0.3624	322.564	2.19x10-87	0.2696	86.091
	Reminyl (galantamine hydrobromide)	Mild to moderate dementia of the Alzheimer's type	February 2001	Janssen Pharmaceuticals	Galantamine hydrobromide	Yes		Onset	0	0.0914	321.966	0.0213	0.0262	0.0891	FN	N/A	N/A	N/A	14967774 (2004)	12177686 (2002)		Dementia	0	0.3624	322.564	0	0.2366	322.379	TP
schizophrenia	Abilify (aripiprazole)	Schizophrenia	November 2002	Bristol-Myers Squibb, Otsuka America Pharmaceutical)	Aripiprazole	Yes	1997	Stereotypy	3.13x10-75	0.0264	72.9262	3.29x10-09	0.3	7.9596	TP	5	5	5	12363115 (2002)	11945108 (2002)		Depression	0	0.0362	321.564	0	0.1356	322.137	TP
	Aristada (aripiprazole lauroxil) extended-release injectable	Schizophrenia	October 2015	Alkermes	Aripiprazole lauroxil	No		Active ingredient does not co-occur with any top 50 phenotypes							FN	N/A	N/A	N/A	25266547 (2014)	25266547 (2014)		Extrapyramidal dysfunction	0	0.3597	322.561	1.86x10-08	0.0769	6.6173	TP
	Fanapt (iloperidone)	Schizophrenia	May 2009	Vanda	Iloperidone	Yes		Stereotypy	3.13x10-75	0.0264	72.9262	1.91x10-06	0.2857	5.1747	TP	12	11	-2	18303965 (2008)	7562515 (1995)		Extrapyramidal dysfunction	0	0.3597	322.561	2.33x10-55	0.1154	53.6949	TP
	Geodon (ziprasidone mesylate)	To control agitated behavior and psychotic symptoms in schizophrenia patients	June 2002	Pfizer	Ziprasidone mesylate	No		Active ingredient does not co-occur with any top 50 phenotypes							FN	N/A	N/A	N/A	None	10189267 (1998)		Bipolar affective disorder	0	0.2487	322.401	8.68x10-08	0.3333	6.5845	TP
	Invega (paliperidone)	Schizophrenia	December 2006	Janssen Pharmaceuticals	Paliperidone	Yes		Extrapyramidal dysfunction	0	0.2111	322.33	2.54x10-06	0.0714	4.4498	TP	9	10	9	17092691 (2007)	17022845 (2006)		Extrapyramidal dysfunction	0	0.3597	322.561	1.35x10-211	0.0698	209.714	TP
	Latuda (lurasidone)	Schizophrenia	October 2010	Sunovion	Lurasidone	Yes		Active ingredient does not co-occur with any top 50 phenotypes							FN	N/A	N/A	N/A	19497249 (2009)	17662268 (2007)		Bipolar affective disorder	0	0.2487	322.401	4.82x10-133	0.1955	131.608	TP
	Rexulti (brexpiprazole)	Depression and schizophrenia	July 2015	Otsuka	Brexpiprazole	Yes		Active ingredient does not co-occur with any top 50 phenotypes							FN	N/A	N/A	N/A	25682550 (2015)	24062193 (2013)		Major depressive disorder	0	0.073	321.868	3.02x10-110	0.4237	109.147	TP
	Risperdal Oral Formulation	Schizophrenia	July 1996	Janssen Pharmaceuticals	Risperdal	Yes		Extrapyramidal dysfunction	0	0.2111	322.33	1.21x10-191	0.1137	189.972	TP	-1	0	-4	9203234 (1997)	7477597 (1993)		Behavioral abnormality	0	0.2126	322.333	0	0.1092	322.043	TP
	Saphris (asenapine)	Schizophrenia and manic or mixed bipolar 1 episodes	August 2009	Schering-Plough	Asenapine	Yes		Active ingredient does not co-occur with any top 50 phenotypes							FN	N/A	N/A	N/A	17960962 (2007)	17514185 (2007)		Mania	0	0.1429	322.16	1.54x10-237	0.2899	236.275	TP
	Vraylar (cariprazine)	Schizophrenia and bipolar disorder	September 2015	Allergan	Cariprazine	Yes		Active ingredient does not co-occur with any top 50 phenotypes							FN	N/A	N/A	N/A	24412468 (2014)	20571978 (2010)		Mania	0	0.1429	322.16	3.25x10-114	0.3433	113.023	TP
	Ziprasidone (ziprasidone hydrochloride)	Schizophrenia	February 2001	Pfizer	Ziprasidone hydrochloride	Yes		Extrapyramidal dysfunction	0	0.2111	322.33	7.88x10-13	0.1481	11.2743	TP	4	N/A	4	None	11351914 (2001)		Faltering weight	0	0.0252	321.407	0	0.1492	322.179	TP
					FDA approved active ingredients curated by experts =	33								Overall TP =	22													Overall TP =	35
					FDA approved active ingredients NOT curated by experts =	6								Overall FN =	17													Overall FN =	4
														Overall Recall =	0.5641													Overall Recall =	0.8974
*Phenotype corresponding to highest prediction score from B-C association.
